# Regional, layer, and cell-class specific connectivity of the mouse default mode network

**DOI:** 10.1101/2020.05.13.094458

**Authors:** Jennifer D. Whitesell, Adam Liska, Ludovico Coletta, Karla E. Hirokawa, Phillip Bohn, Ali Williford, Peter A. Groblewski, Nile Graddis, Leonard Kuan, Joseph E. Knox, Anh Ho, Wayne Wakeman, Philip R. Nicovich, Thuc Nghi Nguyen, Emma Garren, Cindy T. J. van Velthoven, Olivia Fong, David Feng, Maitham Naeemi, Alex M. Henry, Nick Dee, Kimberly A. Smith, Boaz P. Levi, Lydia Ng, Bosiljka Tasic, Hongkui Zeng, Stefan Mihalas, Alessandro Gozzi, Julie A. Harris

## Abstract

The evolutionarily conserved default mode network (DMN) is characterized by temporally correlated activity between brain regions during resting states. The DMN has emerged as a selectively vulnerable network in multiple disorders, so understanding its anatomical composition will provide fundamental insight into how its function is impacted by disease. Reproducible rodent analogs of the human DMN offer an opportunity to investigate the underlying brain regions and structural connectivity (SC) with high spatial and cell type resolution. Here, we performed systematic analyses using mouse resting state functional magnetic resonance imaging to identify the DMN and whole brain axonal tracing data, co-registered to the 3D Allen Mouse Common Coordinate Framework reference atlas. We identified the specific, predominantly cortical, brain regions comprising the mouse DMN and report preferential SC between these regions. Next, at the cell class level, we report that cortical layer (L) 2/3 neurons in DMN regions project almost exclusively to other DMN regions, whereas L5 neurons project to targets both in and out of the DMN. We then test the hypothesis that in- and out-DMN projection patterns originate from distinct L5 neuron sub-classes using an intersectional viral tracing strategy to label all the axons from neurons defined by a single target. In the ventral retrosplenial cortex, a core DMN region, we found two L5 projection types related to the DMN and mapped them to unique transcriptomically-defined cell types. Together, our results provide a multi-scale description of the anatomical correlates of the mouse DMN.
