## Supplementary Table 1 Summary Structures DMN Overlap for "Regional, layer, and cell-class specific connectivity of the mouse default mode network"

ontology_order	structure_id	name	acronym	major_division	DMN_voxels	core_voxels	total_voxels	percent_core	percent_DMN
6	184	Frontal pole cerebral cortex	FRP	Isocortex	30716	20384	103815	19.63	29.59
18	985	Primary motor area	MOp	Isocortex	560021	386296	1403877	27.52	39.89
24	993	Secondary motor area	MOs	Isocortex	950739	772276	1494193	51.69	63.63
44	353	Primary somatosensory area nose	SSp-n	Isocortex	0	0	418941	0	0
51	329	Primary somatosensory area barrel field	SSp-bfd	Isocortex	236655	142323	891212	15.97	26.55
65	337	Primary somatosensory area lower limb	SSp-ll	Isocortex	297958	296228	304462	97.3	97.86
72	345	Primary somatosensory area mouth	SSp-m	Isocortex	931	0	829275	0	0.11
79	369	Primary somatosensory area upper limb	SSp-ul	Isocortex	190963	146447	485130	30.19	39.36
86	361	Primary somatosensory area trunk	SSp-tr	Isocortex	184276	181796	186231	97.62	98.95
93	182305689	Primary somatosensory area unassigned	SSp-un	Isocortex	52795	39572	167620	23.61	31.5
100	378	Supplemental somatosensory area	SSs	Isocortex	5401	0	1362135	0	0.4
107	1057	Gustatory areas	GU	Isocortex	2479	0	260801	0	0.95
114	677	Visceral area	VISC	Isocortex	0	0	389783	0	0
122	1011	Dorsal auditory area	AUDd	Isocortex	40420	0	189747	0	21.3
136	1002	Primary auditory area	AUDp	Isocortex	43403	0	353639	0	12.27
143	1027	Posterior auditory area	AUDpo	Isocortex	25751	0	98025	0	26.27
150	1018	Ventral auditory area	AUDv	Isocortex	0	0	305212	0	0
164	402	Anterolateral visual area	VISal	Isocortex	28056	0	119472	0	23.48
171	394	Anteromedial visual area	VISam	Isocortex	93160	78255	109251	71.63	85.27
178	409	Lateral visual area	VISl	Isocortex	596	0	205839	0	0.29
185	385	Primary visual area	VISp	Isocortex	134653	63722	1135466	5.61	11.86
192	425	Posterolateral visual area	VISpl	Isocortex	1179	0	141638	0	0.83
199	533	posteromedial visual area	VISpm	Isocortex	97787	48872	154341	31.66	63.36
206	312782574	Laterointermediate area	VISli	Isocortex	2220	0	83331	0	2.66
213	312782628	Postrhinal area	VISpor	Isocortex	0	0	228042	0	0
226	39	Anterior cingulate area dorsal part	ACAd	Isocortex	371272	371272	376072	98.72	98.72
232	48	Anterior cingulate area ventral part	ACAv	Isocortex	310599	310599	310599	100	100
238	972	Prelimbic area	PL	Isocortex	251084	251084	281938	89.06	89.06
245	44	Infralimbic area	ILA	Isocortex	108823	106522	109481	97.3	99.4
258	723	Orbital area lateral part	ORBl	Isocortex	315331	259519	338656	76.63	93.11
264	731	Orbital area medial part	ORBm	Isocortex	148176	141740	168015	84.36	88.19
272	746	Orbital area ventrolateral part	ORBvl	Isocortex	200308	190965	215027	88.81	93.15
279	104	Agranular insular area dorsal part	AId	Isocortex	306396	49110	500503	9.81	61.22
285	111	Agranular insular area posterior part	AIp	Isocortex	0	0	407347	0	0
291	119	Agranular insular area ventral part	AIv	Isocortex	132152	13100	248497	5.27	53.18
298	894	Retrosplenial area lateral agranular part	RSPagl	Isocortex	207402	171675	337467	50.87	61.46
325	879	Retrosplenial area dorsal part	RSPd	Isocortex	386508	352111	554273	63.53	69.73
332	886	Retrosplenial area ventral part	RSPv	Isocortex	501317	426427	638748	66.76	78.48
346	312782546	Anterior area	VISa	Isocortex	189989	172819	198652	87	95.64
353	417	Rostrolateral visual area	VISrl	Isocortex	93237	62759	149397	42.01	62.41
360	541	Temporal association areas	TEa	Isocortex	5758	0	541543	0	1.06
367	922	Perirhinal area	PERI	Isocortex	0	0	146873	0	0
373	895	Ectorhinal area	ECT	Isocortex	0	0	310894	0	0
380	507	Main olfactory bulb	MOB	Olfactory areas	33576	19709	1879059	1.05	1.79
386	151	Accessory olfactory bulb	AOB	Olfactory areas	14862	11332	73317	15.46	20.27
390	159	Anterior olfactory nucleus	AON	Olfactory areas	72766	15495	666486	2.32	10.92
398	589	Taenia tecta	TT	Olfactory areas	41005	819	206525	0.4	19.85
410	814	Dorsal peduncular area	DP	Olfactory areas	61678	17734	65662	27.01	93.93
416	961	Piriform area	PIR	Olfactory areas	35569	829	2011676	0.04	1.77
421	619	Nucleus of the lateral olfactory tract	NLOT	Olfactory areas	0	0	58155	0	0
427	639	Cortical amygdalar area anterior part	COAa	Olfactory areas	0	0	145771	0	0
431	647	Cortical amygdalar area posterior part	COAp	Olfactory areas	0	0	507264	0	0
444	788	Piriform-amygdalar area	PAA	Olfactory areas	0	0	242330	0	0
449	566	Postpiriform transition area	TR	Olfactory areas	0	0	269830	0	0
457	382	Field CA1	CA1	Hippocampal formation	27477	7340	1733425	0.42	1.59
462	423	Field CA2	CA2	Hippocampal formation	2548	562	74042	0.76	3.44
467	463	Field CA3	CA3	Hippocampal formation	10106	1652	1075852	0.15	0.94
473	726	Dentate gyrus	DG	Hippocampal formation	429	0	1119108	0	0.04
490	982	Fasciola cinerea	FC	Hippocampal formation	0	0	8605	0	0
491	19	Induseum griseum	IG	Hippocampal formation	14519	14519	14519	100	100
494	918	Entorhinal area lateral part	ENTl	Hippocampal formation	0	0	1242122	0	0
507	926	Entorhinal area medial part dorsal zone	ENTm	Hippocampal formation	0	0	1003962	0	0
523	843	Parasubiculum	PAR	Hippocampal formation	0	0	176669	0	0
527	1037	Postsubiculum	POST	Hippocampal formation	0	0	183124	0	0
531	1084	Presubiculum	PRE	Hippocampal formation	0	0	168986	0	0
535	502	Subiculum	SUB	Hippocampal formation	0	0	382602	0	0
544	484682470	Prosubiculum	ProS	Hippocampal formation	0	0	215930	0	0
553	589508447	Hippocampo-amygdalar transition area	HATA	Hippocampal formation	0	0	85371	0	0
554	484682508	Area prostriata	APr	Hippocampal formation	0	0	64199	0	0
557	583	Claustrum	CLA	Cortical subplate	22651	4813	82210	5.85	27.55
559	952	Endopiriform nucleus dorsal part	EPd	Cortical subplate	2174	0	300699	0	0.72
560	966	Endopiriform nucleus ventral part	EPv	Cortical subplate	0	0	179724	0	0
561	131	Lateral amygdalar nucleus	LA	Cortical subplate	0	0	153334	0	0
562	295	Basolateral amygdalar nucleus	BLA	Cortical subplate	0	0	357014	0	0
566	319	Basomedial amygdalar nucleus	BMA	Cortical subplate	0	0	283506	0	0
569	780	Posterior amygdalar nucleus	PA	Cortical subplate	0	0	191736	0	0
573	672	Caudoputamen	CP	Striatum	580369	38081	3968263	0.96	14.63
575	56	Nucleus accumbens	ACB	Striatum	37573	0	700059	0	5.37
576	998	Fundus of striatum	FS	Striatum	0	0	72537	0	0
577	754	Olfactory tubercle	OT	Striatum	0	0	650667	0	0
587	250	Lateral septal nucleus caudal (caudodorsal) part	LSc	Striatum	10224	2749	80510	3.41	12.7
588	258	Lateral septal nucleus rostral (rostroventral) part	LSr	Striatum	3083	837	277126	0.3	1.11
589	266	Lateral septal nucleus ventral part	LSv	Striatum	0	0	91700	0	0
590	310	Septofimbrial nucleus	SF	Striatum	3532	1685	71262	2.36	4.96
591	333	Septohippocampal nucleus	SH	Striatum	0	0	4630	0	0
593	23	Anterior amygdalar area	AAA	Striatum	0	0	90609	0	0
594	292	Bed nucleus of the accessory olfactory tract	BA	Striatum	0	0	4802	0	0
595	536	Central amygdalar nucleus	CEA	Striatum	0	0	237809	0	0
599	1105	Intercalated amygdalar nucleus	IA	Striatum	0	0	33092	0	0
600	403	Medial amygdalar nucleus	MEA	Striatum	0	0	382292	0	0
610	1022	Globus pallidus external segment	GPe	Pallidum	0	0	258608	0	0
611	1031	Globus pallidus internal segment	GPi	Pallidum	0	0	74991	0	0
613	342	Substantia innominata	SI	Pallidum	0	0	508835	0	0
614	298	Magnocellular nucleus	MA	Pallidum	0	0	64822	0	0
617	564	Medial septal nucleus	MS	Pallidum	0	0	62538	0	0
618	596	Diagonal band nucleus	NDB	Pallidum	0	0	122994	0	0
619	581	Triangular nucleus of septum	TRS	Pallidum	3406	849	53169	1.6	6.41
621	351	Bed nuclei of the stria terminalis	BST	Pallidum	0	0	217732	0	0
638	287	Bed nucleus of the anterior commissure	BAC	Pallidum	0	0	1296	0	0
644	629	Ventral anterior-lateral complex of the thalamus	VAL	Thalamus	0	0	132791	0	0
645	685	Ventral medial nucleus of the thalamus	VM	Thalamus	0	0	165795	0	0
647	718	Ventral posterolateral nucleus of the thalamus	VPL	Thalamus	0	0	149748	0	0
648	725	Ventral posterolateral nucleus of the thalamus parvicellular part	VPLpc	Thalamus	0	0	18449	0	0
649	733	Ventral posteromedial nucleus of the thalamus	VPM	Thalamus	0	0	276389	0	0
650	741	Ventral posteromedial nucleus of the thalamus parvicellular part	VPMpc	Thalamus	0	0	39319	0	0
651	563807435	Posterior triangular thalamic nucleus	PoT	Thalamus	0	0	49767	0	0
653	414	Subparafascicular nucleus magnocellular part	SPFm	Thalamus	0	0	11863	0	0
654	422	Subparafascicular nucleus parvicellular part	SPFp	Thalamus	0	0	25923	0	0
655	609	Subparafascicular area	SPA	Thalamus	0	0	24221	0	0
656	1044	Peripeduncular nucleus	PP	Thalamus	0	0	10786	0	0
658	475	Medial geniculate complex	MG	Thalamus	0	0	124419	0	0
662	170	Dorsal part of the lateral geniculate complex	LGd	Thalamus	0	0	117516	0	0
668	218	Lateral posterior nucleus of the thalamus	LP	Thalamus	18505	0	198753	0	9.31
669	1020	Posterior complex of the thalamus	PO	Thalamus	48688	152	212248	0.07	22.94
670	1029	Posterior limiting nucleus of the thalamus	POL	Thalamus	0	0	35607	0	0
671	325	Suprageniculate nucleus	SGN	Thalamus	0	0	32194	0	0
675	255	Anteroventral nucleus of thalamus	AV	Thalamus	0	0	64739	0	0
676	127	Anteromedial nucleus	AM	Thalamus	0	0	68226	0	0
679	64	Anterodorsal nucleus	AD	Thalamus	0	0	25027	0	0
680	1120	Interanteromedial nucleus of the thalamus	IAM	Thalamus	2317	0	7765	0	29.84
681	1113	Interanterodorsal nucleus of the thalamus	IAD	Thalamus	1293	0	19310	0	6.7
682	155	Lateral dorsal nucleus of thalamus	LD	Thalamus	1251	0	156147	0	0.8
684	59	Intermediodorsal nucleus of the thalamus	IMD	Thalamus	15811	0	31114	0	50.82
685	362	Mediodorsal nucleus of thalamus	MD	Thalamus	48444	0	224711	0	21.56
689	366	Submedial nucleus of the thalamus	SMT	Thalamus	843	0	51449	0	1.64
690	1077	Perireunensis nucleus	PR	Thalamus	0	0	26256	0	0
692	149	Paraventricular nucleus of the thalamus	PVT	Thalamus	319	0	71062	0	0.45
693	15	Parataenial nucleus	PT	Thalamus	638	0	36880	0	1.73
694	181	Nucleus of reuniens	RE	Thalamus	0	0	74713	0	0
695	560581559	Xiphoid thalamic nucleus	Xi	Thalamus	0	0	12834	0	0
697	189	Rhomboid nucleus	RH	Thalamus	7517	0	15815	0	47.53
698	599	Central medial nucleus of the thalamus	CM	Thalamus	35214	0	43067	0	81.77
699	907	Paracentral nucleus	PCN	Thalamus	2310	0	39091	0	5.91
700	575	Central lateral nucleus of the thalamus	CL	Thalamus	13463	0	56670	0	23.76
701	930	Parafascicular nucleus	PF	Thalamus	20786	177	86757	0.2	23.96
702	560581563	Posterior intralaminar thalamic nucleus	PIL	Thalamus	0	0	30899	0	0
703	262	Reticular nucleus of the thalamus	RT	Thalamus	0	0	234912	0	0
705	27	Intergeniculate leaflet of the lateral geniculate complex	IGL	Thalamus	0	0	11428	0	0
706	563807439	Intermediate geniculate nucleus	IntG	Thalamus	0	0	3885	0	0
707	178	Ventral part of the lateral geniculate complex	LGv	Thalamus	0	0	70379	0	0
710	321	Subgeniculate nucleus	SubG	Thalamus	0	0	4845	0	0
712	483	Medial habenula	MH	Thalamus	0	0	49085	0	0
713	186	Lateral habenula	LH	Thalamus	0	0	54557	0	0
717	390	Supraoptic nucleus	SO	Hypothalamus	0	0	7295	0	0
718	332	Accessory supraoptic group	ASO	Hypothalamus	0	0	538	0	0
720	38	Paraventricular hypothalamic nucleus	PVH	Hypothalamus	0	0	31193	0	0
731	30	Periventricular hypothalamic nucleus anterior part	PVa	Hypothalamus	0	0	5414	0	0
732	118	Periventricular hypothalamic nucleus intermediate part	PVi	Hypothalamus	0	0	28255	0	0
733	223	Arcuate hypothalamic nucleus	ARH	Hypothalamus	0	0	54587	0	0
735	72	Anterodorsal preoptic nucleus	ADP	Hypothalamus	0	0	14854	0	0
737	263	Anteroventral preoptic nucleus	AVP	Hypothalamus	0	0	15226	0	0
738	272	Anteroventral periventricular nucleus	AVPV	Hypothalamus	0	0	31552	0	0
739	830	Dorsomedial nucleus of the hypothalamus	DMH	Hypothalamus	0	0	73056	0	0
743	452	Median preoptic nucleus	MEPO	Hypothalamus	0	0	5678	0	0
744	523	Medial preoptic area	MPO	Hypothalamus	0	0	97088	0	0
745	763	Vascular organ of the lamina terminalis	OV	Hypothalamus	0	0	1027	0	0
746	914	Posterodorsal preoptic nucleus	PD	Hypothalamus	0	0	1689	0	0
747	1109	Parastrial nucleus	PS	Hypothalamus	0	0	16914	0	0
749	126	Periventricular hypothalamic nucleus posterior part	PVp	Hypothalamus	0	0	23601	0	0
750	133	Periventricular hypothalamic nucleus preoptic part	PVpo	Hypothalamus	0	0	19606	0	0
751	347	Subparaventricular zone	SBPV	Hypothalamus	0	0	21696	0	0
752	286	Suprachiasmatic nucleus	SCH	Hypothalamus	0	0	12731	0	0
753	338	Subfornical organ	SFO	Hypothalamus	0	0	3290	0	0
754	576073699	Ventromedial preoptic nucleus	VMPO	Hypothalamus	0	0	7885	0	0
755	689	Ventrolateral preoptic nucleus	VLPO	Hypothalamus	0	0	11254	0	0
757	88	Anterior hypothalamic nucleus	AHN	Hypothalamus	0	0	130721	0	0
763	210	Lateral mammillary nucleus	LM	Hypothalamus	0	0	14093	0	0
764	491	Medial mammillary nucleus	MM	Hypothalamus	0	0	106639	0	0
770	525	Supramammillary nucleus	SUM	Hypothalamus	0	0	50826	0	0
774	1126	Tuberomammillary nucleus dorsal part	TMd	Hypothalamus	0	0	7910	0	0
775	1	Tuberomammillary nucleus ventral part	TMv	Hypothalamus	0	0	21261	0	0
776	515	Medial preoptic nucleus	MPN	Hypothalamus	0	0	69710	0	0
780	980	Dorsal premammillary nucleus	PMd	Hypothalamus	0	0	26994	0	0
781	1004	Ventral premammillary nucleus	PMv	Hypothalamus	0	0	38548	0	0
782	63	Paraventricular hypothalamic nucleus descending division	PVHd	Hypothalamus	0	0	22531	0	0
787	693	Ventromedial hypothalamic nucleus	VMH	Hypothalamus	0	0	104344	0	0
792	946	Posterior hypothalamic nucleus	PH	Hypothalamus	0	0	131182	0	0
794	194	Lateral hypothalamic area	LHA	Hypothalamus	0	0	388058	0	0
795	226	Lateral preoptic area	LPO	Hypothalamus	0	0	88396	0	0
796	356	Preparasubthalamic nucleus	PST	Hypothalamus	0	0	2761	0	0
797	364	Parasubthalamic nucleus	PSTN	Hypothalamus	0	0	30354	0	0
798	576073704	Perifornical nucleus	PeF	Hypothalamus	0	0	38366	0	0
799	173	Retrochiasmatic area	RCH	Hypothalamus	0	0	25750	0	0
800	470	Subthalamic nucleus	STN	Hypothalamus	0	0	36781	0	0
801	614	Tuberal nucleus	TU	Hypothalamus	0	0	102924	0	0
802	797	Zona incerta	ZI	Hypothalamus	0	0	326612	0	0
805	10671	Median eminence	ME	Hypothalamus	0	0	17151	0	0
808	302	Superior colliculus sensory related	SCs	Midbrain	52480	792	349665	0.23	15.01
812	4	Inferior colliculus	IC	Midbrain	16965	0	808945	0	2.1
816	580	Nucleus of the brachium of the inferior colliculus	NB	Midbrain	0	0	16018	0	0
817	271	Nucleus sagulum	SAG	Midbrain	0	0	20302	0	0
818	874	Parabigeminal nucleus	PBG	Midbrain	0	0	9265	0	0
819	460	Midbrain trigeminal nucleus	MEV	Midbrain	0	0	2620	0	0
820	599626923	Subcommissural organ	SCO	Midbrain	0	0	2164	0	0
822	381	Substantia nigra reticular part	SNr	Midbrain	0	0	301860	0	0
823	749	Ventral tegmental area	VTA	Midbrain	0	0	81834	0	0
824	607344830	Paranigral nucleus	PN	Midbrain	0	0	4489	0	0
825	246	Midbrain reticular nucleus retrorubral area	RR	Midbrain	0	0	25245	0	0
826	128	Midbrain reticular nucleus	MRN	Midbrain	685	0	960476	0	0.07
830	294	Superior colliculus motor related	SCm	Midbrain	501	0	972583	0	0.05
838	795	Periaqueductal gray	PAG	Midbrain	0	0	846367	0	0
844	215	Anterior pretectal nucleus	APN	Midbrain	4384	0	217670	0	2.01
845	531	Medial pretectal area	MPT	Midbrain	0	0	7602	0	0
846	628	Nucleus of the optic tract	NOT	Midbrain	0	0	34685	0	0
847	634	Nucleus of the posterior commissure	NPC	Midbrain	0	0	47824	0	0
848	706	Olivary pretectal nucleus	OP	Midbrain	0	0	9724	0	0
849	1061	Posterior pretectal nucleus	PPT	Midbrain	0	0	23487	0	0
852	616	Cuneiform nucleus	CUN	Midbrain	0	0	108305	0	0
853	214	Red nucleus	RN	Midbrain	0	0	148320	0	0
854	35	Oculomotor nucleus	III	Midbrain	0	0	5943	0	0
855	549009211	Medial accesory oculomotor nucleus	MA3	Midbrain	0	0	3666	0	0
856	975	Edinger-Westphal nucleus	EW	Midbrain	0	0	3490	0	0
857	115	Trochlear nucleus	IV	Midbrain	0	0	1144	0	0
858	606826663	Paratrochlear nucleus	Pa4	Midbrain	0	0	3275	0	0
859	757	Ventral tegmental nucleus	VTN	Midbrain	0	0	6823	0	0
860	231	Anterior tegmental nucleus	AT	Midbrain	0	0	8567	0	0
861	66	Lateral terminal nucleus of the accessory optic tract	LT	Midbrain	0	0	3105	0	0
862	75	Dorsal terminal nucleus of the accessory optic tract	DT	Midbrain	0	0	2104	0	0
863	58	Medial terminal nucleus of the accessory optic tract	MT	Midbrain	0	0	9886	0	0
866	374	Substantia nigra compact part	SNc	Midbrain	0	0	38937	0	0
867	1052	Pedunculopontine nucleus	PPN	Midbrain	0	0	174532	0	0
869	12	Interfascicular nucleus raphe	IF	Midbrain	0	0	16207	0	0
870	100	Interpeduncular nucleus	IPN	Midbrain	0	0	68895	0	0
879	197	Rostral linear nucleus raphe	RL	Midbrain	0	0	10696	0	0
880	591	Central linear nucleus raphe	CLI	Midbrain	0	0	15770	0	0
881	872	Dorsal nucleus raphe	DR	Midbrain	0	0	29160	0	0
885	612	Nucleus of the lateral lemniscus	NLL	Pons	0	0	150445	0	0
889	7	Principal sensory nucleus of the trigeminal	PSV	Pons	0	0	238712	0	0
890	867	Parabrachial nucleus	PB	Pons	0	0	231158	0	0
902	398	Superior olivary complex	SOC	Pons	0	0	203531	0	0
907	280	Barrington's nucleus	B	Pons	0	0	3101	0	0
908	880	Dorsal tegmental nucleus	DTN	Pons	0	0	21281	0	0
910	599626927	Posterodorsal tegmental nucleus	PDTg	Pons	0	0	9871	0	0
911	898	Pontine central gray	PCG	Pons	0	0	107711	0	0
912	931	Pontine gray	PG	Pons	0	0	200398	0	0
913	1093	Pontine reticular nucleus caudal part	PRNc	Pons	0	0	516795	0	0
915	318	Supragenual nucleus	SG	Pons	0	0	3431	0	0
917	534	Supratrigeminal nucleus	SUT	Pons	0	0	54443	0	0
918	574	Tegmental reticular nucleus	TRN	Pons	0	0	142286	0	0
919	621	Motor nucleus of trigeminal	V	Pons	0	0	74124	0	0
920	549009215	Peritrigeminal zone	P5	Pons	0	0	68939	0	0
921	549009219	Accessory trigeminal nucleus	Acs5	Pons	0	0	3002	0	0
922	549009223	Parvicellular motor 5 nucleus	PC5	Pons	0	0	14190	0	0
923	549009227	Intertrigeminal nucleus	I5	Pons	0	0	9939	0	0
925	679	Superior central nucleus raphe	CS	Pons	0	0	120599	0	0
928	147	Locus ceruleus	LC	Pons	0	0	2698	0	0
929	162	Laterodorsal tegmental nucleus	LDT	Pons	0	0	40785	0	0
930	604	Nucleus incertus	NI	Pons	0	0	26130	0	0
931	146	Pontine reticular nucleus	PRNr	Pons	0	0	479097	0	0
932	238	Nucleus raphe pontis	RPO	Pons	0	0	17360	0	0
933	350	Subceruleus nucleus	SLC	Pons	0	0	6092	0	0
934	358	Sublaterodorsal nucleus	SLD	Pons	0	0	10327	0	0
937	207	Area postrema	AP	Medulla	0	0	12375	0	0
941	96	Dorsal cochlear nucleus	DCO	Medulla	0	0	134237	0	0
942	101	Ventral cochlear nucleus	VCO	Medulla	0	0	227559	0	0
944	711	Cuneate nucleus	CU	Medulla	0	0	77463	0	0
945	1039	Gracile nucleus	GR	Medulla	0	0	19299	0	0
946	903	External cuneate nucleus	ECU	Medulla	0	0	48076	0	0
947	642	Nucleus of the trapezoid body	NTB	Medulla	0	0	34196	0	0
948	651	Nucleus of the solitary tract	NTS	Medulla	0	0	194146	0	0
954	429	Spinal nucleus of the trigeminal caudal part	SPVC	Medulla	0	0	405009	0	0
955	437	Spinal nucleus of the trigeminal interpolar part	SPVI	Medulla	0	0	428391	0	0
956	445	Spinal nucleus of the trigeminal oral part	SPVO	Medulla	0	0	232339	0	0
962	589508451	Paratrigeminal nucleus	Pa5	Medulla	0	0	23551	0	0
965	653	Abducens nucleus	VI	Medulla	0	0	7161	0	0
967	661	Facial motor nucleus	VII	Medulla	0	0	217170	0	0
968	576	Accessory facial motor nucleus	ACVII	Medulla	0	0	902	0	0
970	135	Nucleus ambiguus	AMB	Medulla	0	0	10358	0	0
973	839	Dorsal motor nucleus of the vagus nerve	DMX	Medulla	0	0	39610	0	0
975	1048	Gigantocellular reticular nucleus	GRN	Medulla	0	0	604855	0	0
976	372	Infracerebellar nucleus	ICB	Medulla	0	0	10998	0	0
977	83	Inferior olivary complex	IO	Medulla	0	0	120614	0	0
978	136	Intermediate reticular nucleus	IRN	Medulla	0	0	648782	0	0
979	106	Inferior salivatory nucleus	ISN	Medulla	0	0	2242	0	0
980	203	Linear nucleus of the medulla	LIN	Medulla	0	0	15483	0	0
981	235	Lateral reticular nucleus	LRN	Medulla	0	0	144242	0	0
984	307	Magnocellular reticular nucleus	MARN	Medulla	0	0	127426	0	0
985	395	Medullary reticular nucleus	MDRN	Medulla	0	0	474837	0	0
986	1098	Medullary reticular nucleus dorsal part	MDRNd	Medulla	0	0	251165	0	0
987	1107	Medullary reticular nucleus ventral part	MDRNv	Medulla	0	0	223672	0	0
988	852	Parvicellular reticular nucleus	PARN	Medulla	0	0	539694	0	0
989	859	Parasolitary nucleus	PAS	Medulla	0	0	6734	0	0
991	970	Paragigantocellular reticular nucleus dorsal part	PGRNd	Medulla	0	0	55491	0	0
992	978	Paragigantocellular reticular nucleus lateral part	PGRNl	Medulla	0	0	172398	0	0
995	177	Nucleus of Roller	NR	Medulla	0	0	8351	0	0
996	169	Nucleus prepositus	PRP	Medulla	0	0	52930	0	0
998	1069	Parapyramidal nucleus	PPY	Medulla	0	0	23430	0	0
1002	209	Lateral vestibular nucleus	LAV	Medulla	0	0	61187	0	0
1003	202	Medial vestibular nucleus	MV	Medulla	0	0	400745	0	0
1004	225	Spinal vestibular nucleus	SPIV	Medulla	0	0	169384	0	0
1005	217	Superior vestibular nucleus	SUV	Medulla	0	0	74166	0	0
1006	765	Nucleus x	x	Medulla	0	0	12591	0	0
1007	773	Hypoglossal nucleus	XII	Medulla	0	0	63376	0	0
1008	781	Nucleus y	y	Medulla	0	0	6011	0	0
1011	206	Nucleus raphe magnus	RM	Medulla	0	0	25753	0	0
1012	230	Nucleus raphe pallidus	RPA	Medulla	0	0	16411	0	0
1013	222	Nucleus raphe obscurus	RO	Medulla	0	0	16696	0	0
1020	912	Lingula (I)	LING	Cerebellum	0	0	26515	0	0
1024	920	Central lobule	CENT	Cerebellum	0	0	801725	0	0
1033	928	Culmen	CUL	Cerebellum	204	0	1315598	0	0.02
1046	936	Declive (VI)	DEC	Cerebellum	0	0	668607	0	0
1050	944	Folium-tuber vermis (VII)	FOTU	Cerebellum	0	0	219444	0	0
1054	951	Pyramus (VIII)	PYR	Cerebellum	0	0	270780	0	0
1058	957	Uvula (IX)	UVU	Cerebellum	0	0	489232	0	0
1062	968	Nodulus (X)	NOD	Cerebellum	0	0	329596	0	0
1067	1007	Simple lobule	SIM	Cerebellum	49162	0	1097734	0	4.48
1071	1017	Ansiform lobule	AN	Cerebellum	0	0	2205413	0	0
1080	1025	Paramedian lobule	PRM	Cerebellum	0	0	1075647	0	0
1084	1033	Copula pyramidis	COPY	Cerebellum	0	0	554075	0	0
1088	1041	Paraflocculus	PFL	Cerebellum	0	0	1273162	0	0
1092	1049	Flocculus	FL	Cerebellum	0	0	280822	0	0
1097	989	Fastigial nucleus	FN	Cerebellum	0	0	105764	0	0
1098	91	Interposed nucleus	IP	Cerebellum	0	0	180076	0	0
1099	846	Dentate nucleus	DN	Cerebellum	0	0	69852	0	0
1100	589508455	Vestibulocerebellar nucleus	VeCB	Cerebellum	0	0	18346	0	0
1101	1009	fiber tracts	fiber tracts	fiber tracts	637953	438930	8155203	5.38	7.82
