## Supplementary Table 2 DMN Structures for "Regional, layer, and cell-class specific connectivity of the mouse default mode network"

### Sheet: Sheet1
	Structure	% of Structure in core-DMN Mask (z>1.7)	% of Structure in DMN Mask (z>1)	Fraction of projections in DMN (mean)	Fraction of projections in DMN (SD)	DMN Coefficient (mean)	DMN Coefficient (SD)	Number of Experiments
in-DMN Structures	ACAv	100	100	0.93	0.03	0.22	0.1	5
	ACAd	99	99	0.9	0.04	0.2	0.1	11
	SSp-tr	98	99	0.81	0.02	0.06	0.05	2
	ILA	97	99	0.89	0.05	0.11	0	2
	SSp-ll	97	98	0.72	0.06	0.01	0.04	6
	PL	89	89	0.81	0.04	0.12	0.09	3
	ORBvl	89	93	0.79	0.03	0.25	0.1	5
	VISa	87	96	0.77	0.03	0.08	0.02	2
	ORBm	84	88	0.78	0.03	0.19	0.06	3
	ORBl	77	93	0.67	0.12	0.05	0.15	5
	VISam	72	85	0.66	0.06	0.04	0.03	8
	RSPd	64	70	0.45	0.3	-0.04	0.03	6
	RSPv	67	78	0.69	0.19	0	0.04	11
	MOs	52	64	0.46	0.29	-0.19	0.29	18
	RSPagl	51	62	0.6	0.22	0.02	0.05	8
borderline	VISrl	42	62	0.64	0.04	0.09	0.02	6
	VISpm	32	63	0.51	0.09	-0.01	0.04	8
	AId	10	61	0.4	0.15	-0.11	0.09	3
	AIv	5	53	0.56	0	0.03	0	1
out-DMN Structures	SSp-ul	30	39	0.56	0.29	-0.07	0.07	5
	MOp	28	40	0.43	0.27	-0.19	0.23	9
	SSp-un	24	32	0.48	0	-0.01	0	1
	FRP	20	30	0.37	0	-0.17	0	1
	SSp-bfd	16	27	0.5	0.18	0	0.05	13
	VISp	6	12	0.23	0.17	-0.04	0.04	80
	SSs	0	0	0.13	0.09	-0.24	0.14	7
	SSp-n	0	0	0.09	0.03	-0.23	0.07	5
	SSp-m	0	0	0.07	0.05	-0.27	0.15	7
	Aip	0	0	0.16	0	-0.09	0	1
	GU	0	1	0.08	0.08	-0.09	0.11	2
	VISC	0	0	0.19	0.07	-0.26	0.12	4
	Tea	0	1	#N/A	#N/A	#N/A	#N/A	0
	PERI	0	0	#N/A	#N/A	#N/A	#N/A	0
	ECT	0	0	0.16	0.15	-0.04	0	2
	VISal	0	23	0.38	0.04	0	0.01	5
	VISl	0	0	0.21	0.06	-0.05	0.03	12
	VISpl	0	1	0.06	0.02	-0.06	0.07	3
	VISli	0	3	0.17	0.05	-0.08	0.02	2
	VISpor	0	0	0.12	0.04	-0.09	0.02	11
	AUDd	0	21	0.34	0.03	-0.04	0.04	2
	AUDp	0	12	0.23	0.08	-0.06	0.02	7
	AUDpo	0	26	0.28	0.13	-0.03	0.02	7
	AUDv	0	0	0.12	0	-0.1	0	1
