## Supplementary Table 4 Experiments Not Online for "Regional, layer, and cell-class specific connectivity of the mouse default mode network"

image_series_id	specimen_name	mouse_id	sex	genotype	age_at_AAV_injection	AAV virus	age_at_retrograde_injection	retrograde_virus	experiment_type	injection_structure	AAV_injection_coordinates	retrograde_injection_coordinates	age_at_death
N/A	Htr3a-Cre_NO152;Ai14-389957	389957	F	Ai14+ (HOMO), Htr3a-	33	N/A	N/A	CAV2-Cre (990)	Retro-seq	ACAd	N/A	AP: 0.50; ML: -0.25; DV: 0.80/1.15	53
N/A	Vip-IRES-Cre;Ai14-390090	390090	F	Ai14+ (HOMO), VIP-	32	N/A	N/A	CAV2-Cre (990)	Retro-seq	ACAd	N/A	AP: 0.14; ML: -0.27; DV: 0.80/1.15	53
N/A	Ai75(RCL-nT)-471658	471658	F	Ai75+ (HET)	34	N/A	N/A	CAV2-Cre (990)	Retro-seq	ACAd	N/A	AP: 1.10; ML: -0.25; DV: 1.00	51
N/A	Gad2-IRES-Cre;Ai14-373585	373585	M	Ai14+ (HOMO), Gad2-	37	N/A	N/A	CAV2-Cre (795)	Retro-seq	VISp	N/A	AP: -4.60; ML: -3.60; DV: 0.35/0.75	59
N/A	Snap25-IRES2-Cre;Ai14-418110	418110	M	Ai14+ (HOMO), Snap25-	34	N/A	N/A	CAV2-Cre (990)	Retro-seq	VISp	N/A	AP: -3.28; ML: 2.50; DV: 0.25/0.75	58
N/A	Ai75(RCL-nT)-466973	466973	F	Ai75+ (HET)	61	N/A	N/A	CAV2-Cre (990)	Retro-seq	VISp	N/A	AP: -3.80; ML: -2.70/-3.00; DV: 0.60	75
605112318	Ai75(T503)-328352	328352	M	Ai75+ (HET)	56	rAAV2/1-CAG-FLEX-EGFP-WPRE-bGH (V5749)	56	RV-dGL-Cre	Target-defined	ACAd	AP: -3.28; ML: -0.70/-1.06; DV: 1.17	AP: 0.14; ML: -0.15; DV: 0.80/1.15	77
595890081	Ai75(RCL-nT)-318727	318727	M	Ai75+ (HET)	57	rAAV2/1-CAG-FLEX-EGFP-WPRE-bGH (V5749)	57	RV-dGL-Cre	Target-defined	VISp	AP: -3.28; ML: -0.70/-1.06; DV: 1.17	AP: -3.80; ML: -2.70/-3.00; DV: 0.60	78
595261714	Ai75(RCL-nT)-318292	318292	M	Ai75+ (HET)	56	rAAV2/1-CAG-FLEX-EGFP-WPRE-bGH (V5749)	56	RV-dGL-Cre	Target-defined	VISpl	AP: -3.28; ML: -0.70/-1.06; DV: 1.17	AP: -4.60; ML: -3.40/-3.75; DV: 0.60	77
850919348	Rbp4-Cre_KL100-428628	428628	M	Rbp4-Cre+ (HET)	63	AAV1-DIO-TVA66T-dTom-N2cG	82	RabV CVS-N2c(deltaG)-EGFP	Trans-synaptic	ACAd	AP: 0.26; ML: 0.25; DV: 1.25	AP: 0.26; ML: 0.25; DV: 1.25	91
757336581	Rbp4-Cre_KL100-398597	398597	F	Rbp4-Cre+ (HET)	56	AAV1-DIO-TVA66T-dTom-N2cG	77	RabV CVS-N2c(deltaG)-EGFP	Trans-synaptic	PL	AP: 2.1; ML: 0.33; DV: 1.5	AP: 2.1; ML: 0.33; DV: 1.5	86
674930037	Rbp4-Cre_KL100-371811	371811	F	Rbp4-Cre+ (HET)	56	AAV1-DIO-TVA66T-dTom-N2cG	75	RabV CVS-N2c(deltaG)-EGFP	Trans-synaptic	VISp	ISI mapping	ISI mapping	84
